# The ENL–USP7 Complex Regulates HIV Latency Through BRD4 Stabilization

**DOI:** 10.64898/2026.04.08.717209

**Authors:** Waqas Ahmed, Xiaoyi Li, Ciniso S. Shabangu, Hongjie Chen, Nikesh Kutwal, Jennifer Kirchherr, Wenshe R. Liu, Xin Li, Yongcheng Song, Kaixiu Luo, H. Umit Kaniskan, Jian Jin, Sara Gianella, David M. Margolis, Nancie M. Archin, Yuyang Tang, Guochun Jiang

**Affiliations:** UNC HIV Cure Center and Institute of Global Health and Infectious Diseases, The University of North Carolina at Chapel Hill, Chapel Hill, NC 27599-7042, USA; Department of Chemistry, Texas A&M University, College Station, TX, 2007, USA; Verna and Marrs McLean Department of Biochemistry and Molecular Pharmacology, Baylor College of Medicine, 1 Baylor Plaza, Houston, TX 77030, USA; Mount Sinai Center for Therapeutics Discovery, Departments of Pharmacological Science, Oncological Science, and Neuroscience, The Mount Sinai Tisch Cancer Center, Icahn School of Medicine at Mount Sinai, New York, NY 10029, USA; Department of Medicine, University of California at San Diego, La Jolla, CA, 92093 USA; UNC HIV Cure Center, Institute of Global Health and Infectious Diseases, and Department of Biochemistry and Biophysics, The University of North Carolina at Chapel Hill, Chapel Hill, NC 27599, USA

**Keywords:** HIV latency, HIV reservoir, crotonylation, ENL, USP7, BRD4, SEC, microglia

## Abstract

HIV-1 persists in CD4⁺ T cells and brain microglia through host factors that enforce viral latency, yet the mechanisms that stabilize key transcriptional regulators remain incompletely understood. Here, we identify the YEATS domain-containing protein ENL and its associated deubiquitinase USP7 as a host complex that maintains HIV-1 latency. USP7 stabilizes BRD4 by deubiquitination, suppressing HIV transcription and sustaining viral quiescence. Disruption of the ENL–USP7 complex using selective PROTACs reactivates latent HIV in cell line models, as well as in resting CD4⁺ T cells and microglia isolated from people with HIV on antiretroviral therapy. These findings uncover a critical ENL–USP7–BRD4 axis that enforces HIV-1 latency and highlight USP7 as a potential target for latency-reversing strategies.

**Highlights:**

- ENL, a YEATS domain-containing crotonylation reader, acts as a suppressor rather than an activator of HIV-1 transcription.
- ENL recruits USP7 to stabilize BRD4 and enforce viral latency.
- Disruption of the ENL–USP7–BRD4 axis reactivates latent HIV in T cells and microglia.
- Targeting USP7 or ENL reveals a therapeutic vulnerability in HIV reservoirs.
