## Supplementary Table 2 for "The ENL–USP7 Complex Regulates HIV Latency Through BRD4 Stabilization": Table S2.xlsx

### Sheet: Table S2
		Heat Map of SEC regulators identified in ENL pull down
	Group	A	A	A	B	B	B	A=No dox
	Sample	A-1	A-2	A-3	B-1	B-2	B-3	B=Dox
	TRRAP	19.7424	19.6448	20.3964	25.4059	26.4206	26.4356
	SF3B1	22.4467	23.5186	23.9988	26.6666	27.487	27.3987
	AFF4	23.8504	24.7092	25.2533	25.7246	26.669	26.6151
	AFF1	23.9059	24.5105	25.1502	25.8593	26.6706	26.6667
	AFF2	22.8016	23.4127	23.9979	24.8375	25.81	25.8389
	ENL	23.3727	23.9152	24.7099	26.5743	27.614	27.6327
	TAF6	22.3294	22.3131	23.7252	25.8019	26.5484	26.8806
	USP7	21.0311	21.7296	22.5366	25.1561	26.0259	25.9448
	TAF1	20.2544	20.8393	21.4163	24.7785	25.8367	25.9558
	BRD4	21.1784	21.556	22.6946	25.6037	26.3814	26.6288
	MED1	20.1561	20.9559	22.0387	24.1789	25.2298	25.0789
	DOT1L	22.0729	22.4816	23.0696	24.1701	24.9115	24.8509
	AFF3	21.9009	22.5545	22.9932	23.7327	24.8387	24.7267
	PAF1	20.6618	21.2772	21.641	24.9285	25.6031	25.5594
	MLLT10	19.1995	20.2061	20.7323	22.7059	23.4616	23.1501
	RUNX1	20.2552	20.9782	21.7325	22.4234	23.2163	23.3679
	CDK9	17.729	19.0851	19.8374	21.7072	22.6037	22.9181
	CSTF2	17.6029	18.6332	18.1839	22.4154	23.1727	22.998
	ICE1	12.2256	13.3625	14.9068	20.7829	21.4063	21.5341
	NELFE	0	15.6952	14.1765	21.6774	22.4719	22.6081
	SUPT6H	0	0	14.4904	20.1275	21.1508	21.0118
	UBLCP1	0	0	14.5044	16.3356	17.5299	17.385
	MEPCE	0	0	0	16.9064	18.3088	18.1468
	EAF1	0	15.2391	0	0	18.402	18.7368
	TBPL2	0	0	15.9526	16.6465	17.5364	17.6014
	CCNT1	21.7804	22.4643	23.0918	24.8533	25.7037	25.6094
	ELL	16.287	17.4893	18.8983	21.4724	22.3478	22.4463
	ICE2	15.4339	16.1919	16.5817	20.745	21.4604	21.6578
	CCNT2	16.4465	14.5403	16.1738	18.2389	19.2864	19.301
